# Gene capture by transposable elements leads to epigenetic conflict in maize

**DOI:** 10.1101/777037

**Authors:** Aline Muyle, Danelle Seymour, Nikos Darzentas, Elias Primetis, Brandon S. Gaut, Alexandros Bousios

## Abstract

Plant transposable elements (TEs) regularly capture fragments of genes. When the host silences these TEs, siRNAs homologous to the captured regions may also target the genes. This epigenetic cross-talk establishes an intragenomic conflict: silencing the TEs has the cost of silencing the genes. If genes are important, however, natural selection may maintain function by moderating the silencing response, which may also advantage the TEs. Here, we examined this model by focusing on three TE families in maize: Helitrons, Pack-MULEs and Sirevirus LTR retrotransposons. We documented 1,263 TEs containing exon fragments from 1,629 donor genes. Consistent with epigenetic conflict, donor genes mapped more siRNAs and were more methylated than genes with no evidence of capture. However, these patterns differed between syntelog vs. translocated donor genes. Syntelogs appeared to maintain function, as measured by gene expression, consistent with moderation of silencing for functionally important genes. Epigenetic marks did not spread beyond their captured regions and 24nt cross-talk siRNAs were linked with CHH methylation. Translocated genes, in contrast, bore the signature of silencing by being highly methylated and less expressed. They were also overrepresented among donor genes, suggesting a link between capture and gene movement. The evidence for an advantage to TEs was less obvious. TEs with captured fragments were older, mapped fewer siRNAs and were slightly less methylated than TEs without captured fragments but showed no evidence of increased copy numbers. Altogether, our results demonstrate that TE capture triggers an epigenetic conflict for important genes, but it may lead to pseudogenization for less constrained genes.
