## Supplementary Tables for "Gene capture by transposable elements leads to epigenetic conflict in maize"

### Sheet: Sheet1
Table S1. Number and proportion of captured and non-captured regions of donor genes with high methylation in ear and leaf tissues
The top row in each cell shows the number of captured or non-captured regions in each methylation context that passed the coverage filter, and how many of these had high methylation. The proportion is shown in the bottom row.
	Tissue	Synteny	Covered sites	CG (>=90%)		CHG (>=90%)		CHH (>=15%)
				captured	non captured	captured	non captured	captured	non captured
	ear	syntelog	>=10	84/308	13/914	49/315	2/909	116/527	60/926
				27.3	1.4	15.6	0.2	22	6.5
			>=40	15/47	9/663	2020-08-01	1/617	34/95	53/831
				31.9	1.4	40	0.2	35.8	6.4
		translocated	>=10	135/151	234/320	113/151	228/343	31/244	29/381
				89.4	73.1	74.8	66.5	12.7	7.6
			>=40	44/47	119/166	23/24	97/148	1979-12-01	21/280
				93.6	71.7	95.8	65.5	15.2	7.5
	leaf	syntelog	>=10	119/462	16/923	70/524	3/924	67/682	4/931
				25.8	1.7	13.4	0.3	9.8	0.4
			>=40	27/225	7/800	17/166	1/770	24/298	3/877
				12	0.9	10.2	0.1	8.1	0.3
		translocated	>=10	173/197	272/358	161/216	255/369	11/307	4/403
				87.8	76	74.5	69.1	3.6	1
			>=40	76/88	171/232	51/64	166/235	2/152	1/341
				86.4	73.7	79.7	70.6	1.3	0.3

### Sheet: Sheet2
Table S2. One sided Binomial test p value for siRNA cross-talk in ear, leaf and tassel tissues
Light green shading shows significant enrichment in captured regions; dark green shows significant enrichment in non-captured regions
	synteny	tissue	21nt	22nt	24nt
	syntelog	ear	4.13e-139	2.99e-196	0
		leaf	2.18e-125	1.6e-115	0
		tassel	2.41e-121	6.52e-145	0
	translocated	ear	1.27e-12	3.8e-07	0.000307
		leaf	2.88e-46	5.05e-48	2.03e-12
		tassel	7.31e-05	0.0019	0.0511

### Sheet: Sheet3
Table S3. Correlation between the number of cross-talk siRNAs and the methylation levels of captured and non-captured regions of donor syntelog and translocated genes
	cross-talk siRNA	synteny	region	methylation context	estimate	Standard Error	t-value	P-value	marginal R2
	syntelogs	syntelogs
	24nt	syntelog	captured	CG	2.817e-03	5.412e-04	5.206	0.000000221	0.0156127
				CHG	0.005767	0.0004549	12.68	<2e-16	0.106705
				CHH	0.005126	0.0002801	18.301	<2e-16	0.214612
			non-captured	CG	-0.001326	0.0003339	-3.97	7.46e-05	0.00963256
				CHG	no significant effect (p=0.1402)
				CHH	no significant effect (p=0.5697)
		translocated	captured	CG	no significant effect (p=0.3391)
				CHG	no significant effect (p=0.2786)
				CHH	0.003758	0.0004429	8.485	2.37e-16	0.111883
			non-captured	CG	no significant effect (p=0.7129)
				CHG	no significant effect (p=0.8203)
				CHH	0.0007506	0.0002985	2.515	0.0122	0.0091779
	22nt	syntelog	captured	CG	0.002154	0.0008094	2.661	0.00793	0.0020173
				CHG	0.004632	0.0007655	6.051	1.92e-09	0.0145034
				CHH	0.005197	0.000561	9.263	<2e-16	0.0477811
			non-captured	CG	-0.002765	0.0005694	-4.856	1.31e-06	0.00882931
				CHG	-0.001037	0.0003432	-3.02	0.00256	0.00348916
				CHH	no significant effect (p=0.5845)
		translocated	captured	CG	no significant effect (p=0.5207)
				CHG	no significant effect (p=0.1891)
				CHH	0.02982	0.004465	6.68	9.58e-11	0.137621
			non-captured	CG	no significant effect (p=0.4289)
				CHG	no significant effect (p=0.7483)
				CHH	0.002645	0.000792	3.34	0.000905	0.0158388
	21nt	syntelog	captured	CG	0.001868	0.0008	2.335	0.0198	0.00133125
				CHG	0.003951	0.0007645	5.168	2.81e-07	0.0091806
				CHH	0.0041	0.0005659	7.244	7.07e-13	0.0262631
			non-captured	CG	-0.003034	0.0005404	-5.615	2.35e-08	0.00964331
				CHG	-0.001246	0.0003262	-3.82	0.000139	0.00455542
				CHH	no significant effect (p=0.1063)
		translocated	captured	CG	no significant effect (p=0.7718)
				CHG	no significant effect (p=0.6245)
				CHH	0.01109	0.001186	9.352	< 2e-16	0.134224
			non-captured	CG	no significant effect (p=0.2506)
				CHG	no significant effect (p=0.6605)
				CHH	0.002043	0.0007626	2.678	0.00763	0.0100916

### Sheet: Sheet4
Table S4. Results of a linear model to contrast siRNA mapping (in distinct siRNA sequences per kb) for TEs with syntelog capture vs. free TEs, after taking TE age into account
Cases where the estimate is positive and the p-value is significant indicate that free TEs have significantly more siRNA mapping compared to TEs with syntelog capture, and conversely for negative estimates.
	TE family	siRNA length	estimate	Standard Error	t-value	P-value	marginal R2
		21nt	1.62	0.0237	68.239	<2e-16	0.327681
	all combined	22nt	2.03	0.0279	72.847	<2e-16	0.386717
		24nt	1.17	0.0202	57.878	<2e-16	0.273073
		21nt	0.507	0.0274	18.501	<2e-16	0.0284598
	SV	22nt	0.532	0.031	17.187	<2e-16	0.0292044
		24nt	0.432	0.0188	22.921	<2e-16	0.037386
		21nt	-0.16229	0.17084	-0.95	0.342	0.0269068
	HL	22nt	-0.12498	0.18836	-0.664	0.507	0.0253217
		24nt	-0.29443	0.2074	-1.42	0.156	0.0384081
		21nt	-1.03653	0.828693	-1.251	0.218	0.0296893
	PM	22nt	-0.83521	0.87945	-0.95	0.348	0.0226307
		24nt	-0.82449	0.69891	-1.18	0.245	0.0611579

### Sheet: Sheet5
Table S5. Results of a linear model to contrast methylation level (in proportion of methylated Cs) for TEs with syntelog capture vs. free TEs, after taking TE age into account
Cases where the estimate is positive and the p-value is significant indicate that free TEs have significantly more C methylation compared to TEs with syntelog capture, and conversely for negative estimates.
	TE family	context	estimate	Standard Error	t-value	P-value	marginal R2
		CG	0.25669	0.05446	4.713	2.44e-06	0.00181887
	all combined	CHG	-0.01	0.02553	-0.392	0.695	3.06029e-05
		CHH	-0.64667	0.02501	-25.855	<2e-16	0.00989323
		CG	0.04964	0.07927	0.626	0.531	3.23234e-05
	SV	CHG	-0.09106	0.03572	-2.549	0.0108	5.77995e-05
		CHH	-0.02288	0.04095	-0.559	0.5764	6.40246e-05
		CG	0.811	0.5297	1.531	0.125717	0.0233195
	HL	CHG	-0.21197	0.21959	-0.965	0.3344	0.00465286
		CHH	-0.24506	0.18827	-1.302	0.193	0.00240407
		CG	-1.6048	1.9181	-0.837	0.4028	0.127694
	PM	CHG	-3.4812	1.229	-2.833	0.00462	0.135108
		CHH	-1.4306	0.9655	-1.482	0.138	0.0336846

### Sheet: Sheet6
Table S6. Statistical analysis of the siRNA mapping and methylation levels of the donor genes that were captured by each family separately
Helitrons captured 734 syntelogs and 412 translocated genes; Pack-MULEs 163 syntelogs and 15 translocated genes; Sireviruses 102 syntelogs and 30 translocated genes. The low number of translocated genes for Pack-MULEs and Sireviruses makes their analyses often unreliable
	TE family	tissue	siRNA length	donor vs. free genes[1]		captured vs.non-captured region[2]		methylation context	donor vs. free genes[3]		captured vs. non-captured region[4]
				syntelog	translocated	syntelog	translocated		syntelog	translocated	syntelog	translocated
			21	2.2e-16	0.004511	4.05e-13	0.08408	CG	2.2e-16	0.0022	4.033e-06	0.6054
		ear	22	2.2e-16	0.006329	1.028e-12	0.006718	CHG	2.2e-16	0.0001035	9.998e-05	0.625
			24	2.2e-16	2.866e-05	3.852e-14	0.003288	CHH	2.37e-16	0.1569	1.33e-09	0.3363
			21	2.2e-16	0.0002551	3.09e-13	0.006403	CG	2.2e-16	0.0001081	3.892e-08	0.1855
	Sireviruses	leaf	22	2.2e-16	0.0003017	2.716e-13	0.1034	CHG	2.2e-16	0.0006258	1.291e-07	0.6738
			24	2.2e-16	4.854e-06	4.412e-15	0.0004692	CHH	2.2e-16	6.828e-05	6.421e-10	0.1164
			21	2.2e-16	0.02658	1.208e-12	0.04148
		tassel	22	2.2e-16	0.0008544	4.731e-13	0.06209
			24	2.2e-16	2.848e-06	1.219e-14	0.005962
			21	2.2e-16	6.074e-05	2.265e-06	0.2546	CG	2.2e-16	2.2e-16	6.544e-10	0.01136
		ear	22	2.2e-16	1.206e-05	2.304e-05	0.5836	CHG	2.2e-16	2.2e-16	1.564e-09	0.08584
			24	2.2e-16	2.2e-16	2.2e-16	0.6233	CHH	1.464e-06	0.005329	0.1148	0.4567
			21	2.2e-16	2.155e-05	8.71e-06	0.7275	CG	2.2e-16	2.2e-16	2.2e-16	0.08569
	Helitrons	leaf	22	2.2e-16	8.833e-05	0.003812	0.4955	CHG	2.2e-16	2.2e-16	2.2e-16	0.3294
			24	2.2e-16	2.2e-16	2.2e-16	0.006654	CHH	2.2e-16	2.2e-16	1.171e-10	0.3398
			21	2.2e-16	0.000219	0.001094	0.821
		tassel	22	2.2e-16	0.0001271	0.1388	0.2067
			24	2.2e-16	2.2e-16	6.206e-12	0.01238
			21	2.2e-16	0.005803	1.479e-08	0.2008	CG	0.2011	0.1634	0.2732	0.1404
		ear	22	2.2e-16	0.0006642	4.841e-10	0.09172	CHG	3.625e-05	0.02188	0.02095	0.9772
			24	2.2e-16	0.0001214	4.198e-14	0.04584	CHH	0.0002947	9.22e-05	0.001529	0.154
			21	3.474e-09	1.867e-06	7.051e-11	0.07439	CG	0.02634	0.09217	0.01227	0.3946
	Pack-MULEs	leaf	22	1.604e-06	4.219e-05	1.87e-08	0.3124	CHG	7.895e-08	0.05237	0.001346	0.5
			24	2.2e-16	1.215e-06	2.2e-16	0.04163	CHH	2.161e-10	0.0005799	0.000141	0.08491
			21	2.2e-16	0.001625	8.359e-07	0.1468
		tassel	22	3.369e-14	9.608e-05	8.934e-07	0.4528
			24	2.2e-16	3.57e-06	4.03e-12	0.01802
	Light green shading shows significant enrichment in donor genes/captured regions; dark green shows significant enrichment in free genes/non-captured regions; no shading shows no difference
	[1]one-sided Mann-Whitney U test p value for siRNA mapping of donor vs. free genes
	[2]one-sided Wilcoxon signed rank test p value for siRNA mapping in captured vs. non-captured regions
	[3]one-sided Mann-Whitney U test p value for methylation levels of donor vs. free genes
	[4]one-sided Wilcoxon signed rank test p value for methylation levels in captured vs. non-captured regions

### Sheet: Sheet7
Table S7. Statistical analysis of the expression levels of the donor genes that were captured by each family separately in comparison to free genes
Helitrons captured 734 syntelogs and 412 translocated genes; Pack-MULEs 163 syntelogs and 15 translocated genes; Sireviruses 102 syntelogs and 30 translocated genes. The low number of translocated genes for Pack-MULEs and Sireviruses makes their analyses often unreliable
	tissue	Sireviruses		Helitrons		Pack-MULEs
		syntelog	translocated	syntelog	translocated	syntelog	translocated
	leaf	0.005744	0.0235	2.2e-16	3.356e-06	0.2821	0.2052
	aleurone	0.006183	0.0009586	2.2e-16	1.213e-07	0.2367	0.5347
	basal endosperm transfer layer	0.0008846	0.01908	2.2e-16	8.253e-06	0.6085	0.3865
	central_starchy_endosperm	0.005385	0.01286	2.2e-16	4.353e-06	0.1247	0.2528
	conducting_zone	0.002507	0.01352	2.2e-16	1.675e-05	0.1512	0.4728
	plant_embryo	0.01748	0.02057	2.2e-16	4.828e-07	0.5666	0.3252
	plant_embryo_surrounding_region	0.004512	0.01069	2.2e-16	4.185e-05	0.3349	0.3029
	nucellus	0.007061	0.0143	2.2e-16	0.001953	0.1284	0.2111
	pericarp	0.01653	0.003506	2.2e-16	6.099e-06	0.5727	0.4998
	placento_chalazal_region	0.06333	0.02859	2.636e-11	0.0001003	0.1145	0.2115
	vascular_region_of_the_pedicel	0.04605	0.09691	3.126e-14	7.603e-07	0.06136	0.664
	ear	0.001059	0.2258	2.2e-16	1.087e-05	0.1366	0.7773
	one-sided Mann-Whitney U test p value for expression levels of donor vs. free genes
	Light green shows significantly higher expression in donor genes than free genes; dark green shows significantly lower expression in donor genes than free genes; no shading shows no difference
